# Quinone extraction drives atmospheric carbon monoxide oxidation in bacteria

**DOI:** 10.1101/2024.01.09.574806

**Authors:** Ashleigh Kropp, David L. Gillett, Hari Venugopal, Miguel A. Gonzálvez, James P. Lingford, Christopher K. Barlow, Jie Zhang, Chris Greening, Rhys Grinter

## Abstract

Diverse bacteria and archaea use atmospheric carbon monoxide (CO) as an energy source during long-term survival. This process enhances the biodiversity of soil and marine ecosystems globally and removes 250 million tonnes of a toxic, climate-relevant pollutant from the atmosphere each year. Bacteria use [MoCu]-carbon monoxide dehydrogenases (Mo-CODH) to convert CO to carbon dioxide, then transfer the liberated high-energy electrons to the aerobic respiratory chain. However, given no high-affinity Mo-CODH has been purified, it is unknown how these enzymes oxidise CO at low concentrations and interact with the respiratory chain. Here we resolve these knowledge gaps by analysing Mo-CODH (CoxSML) and its hypothetical partner CoxG from *Mycobacterium smegmatis*. Kinetic and electrochemical analyses show purified Mo-CODH is a highly active high-affinity enzyme (*K*_m_ = 139 nM, *k*_cat_ = 54.2 s^-1^). Based on its 1.85 Å resolution cryoEM structure, Mo-CODH forms a CoxSML homodimer similar to characterised low-affinity homologs, but has distinct active site coordination and narrower gas channels that may modulate affinity. We provide structural, biochemical, and genetic evidence that Mo-CODH transfers CO-derived electrons to the aerobic respiratory chain *via* the membrane-bound menaquinone-binding protein CoxG. Consistently, CoxG is required for CO-driven respiration, extracts menaquinone from mycobacterial membranes, and binds quinones in a hydrophobic pocket. Finally, we show that Mo-CODH and CoxG genetically and structurally associate in diverse bacteria and archaea. These findings reveal the basis of a biogeochemically and ecologically important process, while demonstrating that the newly discovered process of long-range quinone transport is a general mechanism of energy conservation, which convergently evolved on multiple occasions.
