## Supplemental Tables, Movies, and Data for "Quinone extraction drives atmospheric carbon monoxide oxidation in bacteria": Table S2.xlsx

### Sheet: Sheet2
	CoxG
Data Collectiona
Space Group	P 43 21 1
Cell Dimensions
a, b, c (Å)	64.10 64.10 87.54
α, β, γ (°)	90 90 90
Wavelength	0.976
Resolution (Å)	45.32-1.50 (1.52-1.50)
Rmerge	0.63 (4.240)
Rpim	0.010 (1.040)
I/s(I)	33.4 (1.3)
CC(1/2)	1.00 (0.624)
Completeness (%)	100.0 (99.1)
Redundancy	42.4 (33.7)
No. reflection	29999 (1458)
Refinement statistics
Rwork/Rfree	20.84/23.75
No. atoms
Protein	1145
Ligand / ions	0
Solvent	176
R.m.s deviations
Bond lengths (Å)	0.006
Bond angles (°)	0.89
Ramachandran Plot
Favored/Allowed/Outliers (%)	98.62/1.38/0.00
Clash Score	6.92
Average B-factor	37.84
PDB ID	8UDS
a Values in parentheses are for highest-resolution shell.
Data from one crystal was collected for each structure
