## Supplemental Tables, Movies, and Data for "Quinone extraction drives atmospheric carbon monoxide oxidation in bacteria": Table S3.xlsx

### Sheet: CoxG CODH Interface Statistics
	M. smegmatis CODH	M. smegmatis XOF	B. japonicum CODH	T. carboxidovorans CODH	A. carboxidovorans CODH	C. thermoautotrophica CODH	A. ehrlichii CODH	N. tibetense CODH
Interface Area (Å)	1328	1325	2118	1274	1198	1281	2022	1424
Delta G (kCal/mol)	-7.9	-7.1	-13.3	-9.5	-11.2	-6.5	-12.9	-1.3
Binding Energy (kCal/mol)	-12.9	-11.3	-25.3	-14.4	-15.6	-12.7	-21.7	-14.8
P-value	0.3449	0.3906	0.2713	0.3169	0.3417	0.4525	0.226	0.4107
Hydrogen Bonds	7	7	12	5	4	9	13	12
Salt Bridges	5	3	18	7	7	6	8	22
Disulphide bonds	0	0	0	0	0	0	0	0
