## Supplemental Tables, Movies, and Data for "Quinone extraction drives atmospheric carbon monoxide oxidation in bacteria": Table S4.xlsx

### Sheet: Salt Bridges
Bond Distance (Å)	Mo-CODH	CoxG
	M. Smegmatis CODH
3	A:GLU 927 [ OE2]	D:LYS 50 [ NZ ] res:[825 : 49]
2.6	A:ASP 139 [ OD1]	D:LYS 81 [ NZ ] res:[138 : 80]
2.7	A:ASP 709 [ OD1]	D:LYS 113 [ NZ ] res:[708 : 112]
2.6	A:GLU1060 [ OE2]	D:LYS 132 [ NZ ] res:[958 : 131]
3.5	A:GLU1060 [ OE1]	D:LYS 132 [ NZ ] res:[958 : 131]
	M. smegmatis XOF
3.2	A:ASP 926 [ OD2]	D:LYS 50 [ NZ ] res:[809 : 49]
3.1	A:ASP 690 [ OD1]	D:ARG 124 [ NE ] res:[689 : 123]
2.7	A:ASP 690 [ OD1]	D:ARG 124 [ NH2] res:[689 : 123]
	T. carboxidovorans CODH
3.8	A:ASP1127 [ OD1]	D:LYS 56 [ NZ ] res:[987 : 55]
2.7	A:ASP 131 [ OD1]	D:LYS 81 [ NZ ] res:[130 : 80]
3.1	A:ASP1220 [ OD2]	D:ARG 123 [ NH1] res:[1080 : 122]
2.7	A:ASP1220 [ OD1]	D:ARG 123 [ NH1] res:[1080 : 122]
2.7	A:ASP1220 [ OD2]	D:ARG 123 [ NH2] res:[1080 : 122]
3.7	A:ASP1220 [ OD1]	D:ARG 123 [ NH2] res:[1080 : 122]
2.6	A:GLU1259 [ OE2]	D:LYS 131 [ NZ ] res:[1119 : 130]
	N. tibetense CODH
3.5	A:ARG 79 [ NH1]	D:GLU 93 [ OE1] res:[ 78 : 92]
2.7	A:ARG 79 [ NH2]	D:GLU 93 [ OE1] res:[ 78 : 92]
2.7	A:ARG 79 [ NH1]	D:GLU 93 [ OE2] res:[ 78 : 92]
3.4	A:ARG 79 [ NH2]	D:GLU 93 [ OE2] res:[ 78 : 92]
2.9	A:GLU1262 [ OE1]	D:LYS 32 [ NZ ] res:[1148 : 31]
3.8	A:ASP1126 [ OD2]	D:ARG 91 [ NE ] res:[1012 : 90]
3.5	A:GLU1148 [ OE1]	D:ARG 91 [ NH1] res:[1034 : 90]
2.9	A:GLU1148 [ OE1]	D:ARG 91 [ NH2] res:[1034 : 90]
2.6	A:ASP1126 [ OD2]	D:ARG 91 [ NH2] res:[1012 : 90]
2.7	A:ASP 724 [ OD2]	D:ARG 151 [ NH1] res:[723 : 150]
2.7	A:ASP 724 [ OD2]	D:ARG 151 [ NH2] res:[723 : 150]
3.4	A:ASP1359 [ OD2]	D:ARG 158 [ NE ] res:[1245 : 157]
3.3	A:ASP1359 [ OD2]	D:ARG 158 [ NH1] res:[1245 : 157]
2.7	A:ASP1359 [ OD1]	D:ARG 158 [ NH1] res:[1245 : 157]
3.8	A:ASP1359 [ OD2]	D:ARG 158 [ NH2] res:[1245 : 157]
2.6	A:ASP1257 [ OD2]	D:LYS 166 [ NZ ] res:[1143 : 165]
	C. thermoautotrophica CODH
3.8	A:ARG 792 [ NH2]	D:ASP 110 [ OD2] res:[791 : 109]
2.9	A:GLU 697 [ OE1]	D:MET 1 [ N ] res:[696 : 0]
3.2	A:ASP1221 [ OD2]	D:ARG 123 [ NH1] res:[1075 : 122]
2.7	A:ASP1221 [ OD1]	D:ARG 123 [ NH1] res:[1075 : 122]
2.7	A:ASP1221 [ OD2]	D:ARG 123 [ NH2] res:[1075 : 122]
3.6	A:ASP1221 [ OD1]	D:ARG 123 [ NH2] res:[1075 : 122]
	B. japonicum CODH
3.8	A:ARG1344 [ NH1]	D:ASP 955 [ OD2] res:[1242 : 127]
3.4	A:ARG1344 [ NE ]	D:ASP 955 [ OD2] res:[1242 : 127]
2.8	A:ARG1344 [ NH1]	D:ASP 955 [ OD1] res:[1242 : 127]
3.8	A:ARG1344 [ NE ]	D:ASP 955 [ OD1] res:[1242 : 127]
3.4	A:ASP 827 [ OD1]	D:ARG 828 [ N ] res:[826 : 0]
3.2	A:ASP 827 [ OD2]	D:ARG 829 [ NE ] res:[826 : 1]
2.8	A:ASP 827 [ OD1]	D:ARG 829 [ NE ] res:[826 : 1]
2.7	A:ASP 827 [ OD2]	D:ARG 829 [ NH2] res:[826 : 1]
3.8	A:ASP 827 [ OD1]	D:ARG 829 [ NH2] res:[826 : 1]
2.7	A:ASP 827 [ OD2]	D:ARG 831 [ NH2] res:[826 : 3]
3.6	A:GLU 138 [ OE1]	D:ARG 889 [ NH1] res:[137 : 61]
3.4	A:ASP1220 [ OD2]	D:ARG 952 [ NH1] res:[1118 : 124]
2.7	A:ASP1220 [ OD1]	D:ARG 952 [ NH1] res:[1118 : 124]
2.7	A:ASP1220 [ OD2]	D:ARG 952 [ NH2] res:[1118 : 124]
3.5	A:ASP1220 [ OD1]	D:ARG 952 [ NH2] res:[1118 : 124]
2.8	A:ASP1315 [ OD2]	D:ARG 959 [ NE ] res:[1213 : 131]
2.6	A:ASP1315 [ OD2]	D:ARG 959 [ NH2] res:[1213 : 131]
4	A:ASP1315 [ OD1]	D:ARG 959 [ NH2] res:[1213 : 131]
	A. carboxidovorans CODH
3.9	A:GLU1126 [ OE2]	D:ARG 51 [ NE ] res:[1000 : 50]
3.7	A:ASP1127 [ OD2]	D:ARG 51 [ NH2] res:[1001 : 50]
3	A:ASP1127 [ OD2]	D:LYS 56 [ NZ ] res:[1001 : 55]
3.4	A:ASP1220 [ OD1]	D:ARG 123 [ NH1] res:[1094 : 122]
2.9	A:ASP1220 [ OD2]	D:ARG 123 [ NH1] res:[1094 : 122]
2.7	A:ASP1220 [ OD1]	D:ARG 123 [ NH2] res:[1094 : 122]
3.6	A:ASP1220 [ OD2]	D:ARG 123 [ NH2] res:[1094 : 122]
	A. ehrlichii CODH
2.7	C:GLU1155 [ OE1]	D:LYS 817 [ NZ ] res:[1068 : 2]
2.6	C:GLU1155 [ OE2]	D:LYS 817 [ NZ ] res:[1068 : 2]
2.7	C:GLU 926 [ OE2]	D:LYS 890 [ NZ ] res:[839 : 75]
2.6	C:GLU 947 [ OE1]	D:LYS 924 [ NZ ] res:[860 : 109]
3	C:GLU 947 [ OE2]	D:LYS 924 [ NZ ] res:[860 : 109]
3.8	C:ASP1020 [ OD1]	D:ARG 965 [ NE ] res:[933 : 150]
2.8	C:ASP1020 [ OD1]	D:ARG 965 [ NH2] res:[933 : 150]
2.7	C:ASP1020 [ OD2]	D:ARG 965 [ NH2] res:[933 : 150]
