## Supplemental Tables, Movies, and Data for "Quinone extraction drives atmospheric carbon monoxide oxidation in bacteria": Table S5.xlsx

### Sheet: Table SX
Genebank ID	Species	coxG Present in Cox Gene cluster
>WP_003892166.1	Mycolicibacterium smegmatis	Yes
>WP_003900133.1	Mycobacterium tuberculosis	Yes
>WP_005512167.1	Rhodococcus hoagie	Yes
>WP_006337626.1	Gordonia rhizosphera	No (Xath. Ox Present which does)
>WP_052603923.1	Acidithrix ferrooxidans	No (Xath. Ox Present which does)
>WP_100668643.1	Kyrpidia spormannii	Yes
>WP_035348617.1	Edaphobacter aggregans	Yes
>WP_052889641.1	Thermogemmatispora carboxidivorans	Yes
>WP_006092369.1	Natronorubrum tibetense	Yes
>WP_004434061.1	Bacillus methanolicus	Yes
>WP_007909428.1	Ktedonobacter racemifer	Yes
>WP_004436402.1	Bacillus methanolicus	Yes
>WP_207270240.1	Haloterrigena longa	Yes
>WP_008163357.1	Natronorubrum sulfidifaciens	Yes
>WP_049982621.1	Halorubrum sp. BV1	Yes
>WP_144901421.1	Halobellus captivus	Yes
>WP_012642423.1	Thermomicrobium roseum	No (Xath. Ox Present which does)
>WP_079512197.1	Maribacter arcticus	Yes
>WP_011629305.1	Alkalilimnicola ehrlichii	Yes (Fusion with CoxL)
>MBP1960087.1	Aminobacter sp.	No (Homologues in genome)
>WP_012715912.1	Sulfolobus islandicus	No
>WP_006934453.1	Roseibium aggregatum	Yes
>WP_048100679.1	Candidatus Acidianus copahuensis	No
>WP_067068110.1	Streptomyces thermoautotrophicus	Yes
>WP_038955575.1	Bradyrhizobium japonicum	Yes (Fusion with CoxL)
>WP_013913730.1	Oligotropha carboxidovorans	Yes
>WP_043833835.1	Amycolatopsis orientalis	Yes
>WP_171911943.1	Paraburkholderia xenovorans	Yes
>WP_011048110.1	Ruegeria pomeroyi	Yes
>QBR71171.1	Methylocapsa gorgona	Yes
