## Supplemental Tables, Movies, and Data for "Quinone extraction drives atmospheric carbon monoxide oxidation in bacteria": Table S6.xlsx

### Sheet: CoxG_comb
CoxG		WP_039150234.1	WP_066886512.1	WP_013913734.1	WP_052889639.1	ABI56911.1	A0A4P6WWM5	ABK73218.1	WP_011730864.1	WP_006092373.1
		B. japonicum CODH	C. thermoautotrophica CODH	A. carboxidovorans CODH	T. carboxidivorans CODH	A. ehrlichii CODH	H. pseudoflava CODH	M. smegmatis CODH	M. smegmatis XOF	N. tibetense CODH
WP_039150234.1	B. japonicum CODH	100	38	38	27	24	21	20	20	23
WP_066886512.1	C. thermoautotrophica CODH	38	100	37	29	17	21	28	24	21
WP_013913734.1	A. carboxidovorans CODH	38	37	100	33	21	26	25	25	26
WP_052889639.1	T. carboxidivorans CODH	27	29	33	100	20	25	28	25	28
ABI56911.1	A. ehrlichii CODH	24	17	21	20	100	41	31	26	18
A0A4P6WWM5	H. pseudoflava CODH	21	21	26	25	41	100	35	27	22
ABK73218.1	M. smegmatis CODH	20	28	25	28	31	35	100	53	23
WP_011730864.1	M. smegmatis XOF	20	24	25	25	26	27	53	100	23
WP_006092373.1	N. tibetense CODH	23	21	26	28	18	22	23	23	100
CoxL		ABI56911.1	A0A4P6WU61	WP_013913730.1	WP_052889641.1	YP_885152.1	WP_006092369.1	WP_232778399.1	WP_011730863.1	WP_039150234.1
		A. ehrlichii CODH	H. pseudoflava CODH	A. carboxidovorans CODH	T. carboxidivorans CODH	M. smegmatis CODH	N. tibetense CODH	C. thermoautotrophica CODH	M. smegmatis XOF	B. japonicum CODH
ABI56911.1	A. ehrlichii CODH	100	73	70	61	57	59	53	33	31
A0A4P6WU61	H. pseudoflava CODH	73	100	67	62	59	59	54	33	30
WP_013913730.1	A. carboxidovorans CODH	70	67	100	61	56	55	54	33	30
WP_052889641.1	T. carboxidivorans CODH	61	62	61	100	63	61	58	36	34
YP_885152.1	M. smegmatis CODH	57	59	56	63	100	61	56	37	34
WP_006092369.1	N. tibetense CODH	59	59	55	61	61	100	54	35	30
WP_232778399.1	C. thermoautotrophica CODH	53	54	54	58	56	54	100	33	31
WP_011730863.1	M. smegmatis XOF	33	33	33	36	37	35	33	100	31
WP_039150234.1	B. japonicum CODH	31	30	30	34	34	30	31	31	100
CoxM		ABI56909.1	A0A4P6WSZ1	WP_013913728.1	YP_885150.1	WP_067068118.1	WP_006092371.1	WP_052889643.1	WP_039150231.1	WP_011730865.1
		A. ehrlichii CODH	H. pseudoflava CODH	A. carboxidovorans CODH	M. smegmatis CODH	C. thermoautotrophica CODH	N. tibetense CODH	T. carboxidivorans CODH	B. japonicum CODH	M. smegmatis XOF
ABI56909.1	A. ehrlichii CODH	100	57	50	41	41	39	47	31	35
A0A4P6WSZ1	H. pseudoflava CODH	57	100	53	40	43	41	48	34	37
WP_013913728.1	A. carboxidovorans CODH	50	53	100	39	36	35	44	31	36
YP_885150.1	M. smegmatis CODH	41	40	39	100	39	37	42	29	33
WP_067068118.1	C. thermoautotrophica CODH	41	43	36	39	100	47	50	33	38
WP_006092371.1	N. tibetense CODH	39	41	35	37	47	100	46	30	36
WP_052889643.1	T. carboxidivorans CODH	47	48	44	42	50	46	100	31	39
WP_039150231.1	B. japonicum CODH	31	34	31	29	33	30	31	100	39
WP_011730865.1	M. smegmatis XOF	35	37	36	33	38	36	39	39	100
CoxS		ABI56910.1	P19915	WP_013913729.1	WP_006092370.1	WP_052889642.1	WP_067068115.1	YP_885151.1	WP_011730866.1	WP_039150228.1
		A. ehrlichii CODH	H. pseudoflava CODH	A. carboxidovorans CODH	N. tibetense CODH	T. carboxidivorans CODH	C. thermoautotrophica CODH	M. smegmatis CODH	M. smegmatis XOF	B. japonicum CODH
ABI56910.1	A. ehrlichii CODH	100	74	62	55	59	60	53	45	42
P19915	H. pseudoflava CODH	74	100	66	58	62	62	55	48	46
WP_013913729.1	A. carboxidovorans CODH	62	66	100	60	59	56	53	48	43
WP_006092370.1	N. tibetense CODH	55	58	60	100	66	61	59	49	46
WP_052889642.1	T. carboxidivorans CODH	59	62	59	66	100	64	59	46	48
WP_067068115.1	C. thermoautotrophica CODH	60	62	56	61	64	100	61	55	47
YP_885151.1	M. smegmatis CODH	53	55	53	59	59	61	100	50	45
WP_011730866.1	M. smegmatis XOF	45	48	48	49	46	55	50	100	48
WP_039150228.1	B. japonicum CODH	42	46	43	46	48	47	45	48	100
