## Supplemental Tables, Movies, and Data for "Quinone extraction drives atmospheric carbon monoxide oxidation in bacteria": Table S7.xlsx

### Sheet: Sheet1
Primer Name	Sequence 5'-3'	Purpose
pX33 sequencing Fw	AATAGATCATCGTCGCCG	Screening of strep tag
pX33 seqeuncing Rv	TAATACGACTCACTATAGGG	Screening of strep tag
CoxG KO Fw	GCGAACGAGTTCACTGTGAGCGTG	Screening of coxG deletion
CoxG KO Rv	TCGATGCGGTGTTCTCCGACGC	Screening of coxG deletion
CoxG WT FL Fw	GTCAG GGATCCATGAAGATCGCGAACGAGTTCACTG	Amplification of coxG for complementation vector
CoxG WT FL Rv	GTCAGGAATTCTCATCTGCCGCGAAGGGCC	Amplification of coxG for complementation vector
Strain or plasmid	Relevent genotype and description	Reference or source
Escherichia coli K12 (DH5α)	Standard laboratory E. coli strain for plasmid propogation and maintenance
Escherichia coli K12 (C41)	Standard laboratory E. coli strain for recombinant protein expression
Mycobacterium smegmatis mc2155	WT strain	Cordero et al. 2019 [4]
Mycobacterium smegmatis mc2155 CoxM 2xStrepII	Isogenic strain to WT except with 2xStrep tag on CoxM C terminus	This study
Mycobacterium smegmatis mc2155 CoxM 2xStrepII ∆CoxG	Isogenic strain to WT except with 2xStrep tag on CoxM C terminus and CoxG deletion	This study
pCoxM-2xStrepII	Allelic exchange vector for tagging CoxM with 2xStrep affinity tag. Geneblock containing CoxM2xStrepII ligated at SpeI sites into pX33 vector.	This study
p∆CoxG	Allelic exchange vector for deletion of CoxG subunit. Geneblock containing CoxG flanks ligated at SpeI sites in pX33 vector.	This study
pCoxGtrunc	E. coli expression vector for CoxG recombinant expression. Truncated CoxG (missing the linker and membrane anchor) ligated into pET29b vector	This study
pCoxGWT	M. smegmatis complementation vector for CoxG. WT full length CoxG ligated into pMV261 at BamHI and EcoRI sites.	This study
pCoxG-KtoS	M. smegmatis complementation vector for CoxG. Mutated full length CoxG ligated into pMV261 at BamHI and EcoRI sites. Select lysine residues at the predicted CoxG:MoCu-CODHMS interaction interface are mutated to serine residues.	This study
pCoxG-KtoD	M. smegmatis complementation vector for CoxG. Mutated full length CoxG ligated into pMV261 at BamHI and EcoRI sites. Select lysine residues at the predicted CoxG:MoCu-CODHMS interaction interface are mutated to aspartate residues.	This study
pCoxG-KtoE	M. smegmatis complementation vector for CoxG. Mutated full length CoxG ligated into pMV261 at BamHI and EcoRI sites. Select lysine residues at the predicted CoxG:MoCu-CODHMS interaction interface are mutated to glutmate residues.	This study
